# Tic-related behaviors in *Celsr3* mutant mice are contributed by alterations of striatal D_3_ dopamine receptors

**DOI:** 10.1101/2023.12.07.570669

**Authors:** Roberto Cadeddu, Caterina Branca, Giulia Braccagni, Teresa Musci, Ignazio S Piras, Collin J Anderson, Mario R Capecchi, Matthew J Huentelman, Philip J Moos, Marco Bortolato

## Abstract

The gene *CELSR3* (Cadherin EGF LAG Seven-pass-G-type Receptor 3) has been recently recognized as a high-confidence risk factor for Tourette syndrome (TS). Additionally, *Celsr3* mutant mice have been reported to exhibit TS-related behaviors and increased dopamine release in the striatum. Building on these findings, we further characterized the neurobehavioral and molecular profile of *Celsr3* mutant mice to understand better the biological mechanisms connecting the deficiency of this gene and TS-related phenotypes. Our analyses confirmed that *Celsr3* mutant mice displayed grooming stereotypies and tic-like jerks, as well as sensorimotor gating deficits, which were opposed by TS therapies. Spatial transcriptomic analyses revealed widespread extracellular matrix abnormalities in the striatum of *Celsr3* mutants. Single-nucleus transcriptomics also showed significant upregulation of the *Drd3* gene, encoding the dopamine D_3_ receptor, in striosomal D_1_-positive neurons. *In situ* hybridization and immunofluorescence confirmed dysregulated D_3_ receptor expression, with lower levels in presynaptic striatal fibers and higher levels in striatal D_1_-positive neurons. Activating and blocking D_3_ receptors amplified or decreased tic-like jerks and stereotypies *in Celsr3*-deficient mice, respectively. These findings suggest that modifications of D_3_ receptor distribution contribute to the tic-like responses associated with *Celsr3* deficiency.
