## Supplementary Tables for "Tic-related behaviors in *Celsr3* mutant mice are contributed by alterations of striatal D_3_ dopamine receptors": Table 1_DEG bulk.xlsx

### Sheet: Table S1
	Table S1: List of differentially expressed genes
	Symbol	Genes	Ensembl gene id	Gene biotype	Base mean	log2 Fold Change	lfc SE	stat	pvalue	padj
	Tmed2	56334	ENSMUSG00000029390	protein_coding	545.043	0.365187	0.0616876	5.91995	3.22048e-09	2.33274e-05
	Chaserr	69170	ENSMUSG00000101970	lncRNA	200.516	0.69455	0.115849	5.99533	2.03078e-09	2.33274e-05
	Slc7a5	20539	ENSMUSG00000040010	protein_coding	616.599	-0.377329	0.0701023	-5.38255	7.34364e-08	0.000204694
	Rpph1	85029	ENSMUSG00000092837	ribozyme	39928.2	-0.582251	0.111523	-5.22092	1.78033e-07	0.000350702
	Ap4s1	11782	ENSMUSG00000020955	protein_coding	1478.05	0.303289	0.0590691	5.13447	2.82936e-07	0.000445879
	Celsr3	107934	ENSMUSG00000023473	protein_coding	1987.63	-0.817264	0.166405	-4.91131	9.04712e-07	0.00118811
	Hbb-bs	100503605	ENSMUSG00000052305	protein_coding	1004.96	1.11736	0.22834	4.8934	9.91099e-07	0.00120144
	Tmx3	67988	ENSMUSG00000024614	protein_coding	360.283	0.582165	0.119828	4.85835	1.18371e-06	0.00133243
	Prex2	109294	ENSMUSG00000048960	protein_coding	636.236	0.385354	0.0803106	4.7983	1.60018e-06	0.00150792
	Far1	67420	ENSMUSG00000030759	protein_coding	560.595	0.536453	0.111877	4.79501	1.62667e-06	0.00150792
	Gtf2h2	23894	ENSMUSG00000021639	protein_coding	62.9675	0.772795	0.161622	4.78148	1.74009e-06	0.00152345
	Tnks2	74493	ENSMUSG00000024811	protein_coding	865.979	0.335709	0.0707284	4.74645	2.07015e-06	0.00163117
	Gapdh	14433	ENSMUSG00000057666	protein_coding	17216.4	-0.339562	0.0723775	-4.69155	2.71149e-06	0.00191683
	Rbm26	74213	ENSMUSG00000022119	protein_coding	634.879	0.410679	0.0876554	4.68515	2.79758e-06	0.00191683
	Hnrnpd	11991	ENSMUSG00000000568	protein_coding	980.262	0.378139	0.0810079	4.66793	3.04246e-06	0.00193562
	Tial1	21843	ENSMUSG00000030846	protein_coding	833.17	0.326672	0.0700107	4.66604	3.07065e-06	0.00193562
	Dync1h1	13424	ENSMUSG00000018707	protein_coding	11795.9	-0.254044	0.0546298	-4.65028	3.31487e-06	0.00199265
	Iqsec1	232227	ENSMUSG00000034312	protein_coding	5334.07	-0.26836	0.0577839	-4.6442	3.41402e-06	0.00199265
	Cxadr	13052	ENSMUSG00000022865	protein_coding	481.992	0.34137	0.0745023	4.58201	4.60522e-06	0.00250254
	Ccdc92	215707	ENSMUSG00000037979	protein_coding	1045.35	-0.33983	0.0740848	-4.58704	4.49565e-06	0.00250254
	Parvb	170736	ENSMUSG00000022438	protein_coding	490.629	-0.368103	0.0809753	-4.54587	5.47079e-06	0.00281476
	Brsk2	75770	ENSMUSG00000053046	protein_coding	1540.48	-0.254248	0.0559605	-4.54334	5.53699e-06	0.00281476
	Cdc73	214498	ENSMUSG00000026361	protein_coding	499.594	0.475502	0.104999	4.52862	5.93694e-06	0.00283516
	Zfp326	54367	ENSMUSG00000029290	protein_coding	141.783	0.499192	0.110209	4.52948	5.91281e-06	0.00283516
	Kansl1l	68691	ENSMUSG00000026004	protein_coding	895.953	0.392414	0.0870036	4.51032	6.47307e-06	0.00293108
	Elovl5	68801	ENSMUSG00000032349	protein_coding	589.365	0.349557	0.0775222	4.50912	6.50979e-06	0.00293108
	Luc7l2	192196	ENSMUSG00000029823	protein_coding	3411.01	0.36326	0.0811722	4.47519	7.63448e-06	0.00334199
	Hk1	15275	ENSMUSG00000037012	protein_coding	1544.84	-0.383913	0.0868496	-4.42044	9.8502e-06	0.00410209
	Slc16a13	69309	ENSMUSG00000044367	protein_coding	135.081	-0.474384	0.107684	-4.40533	1.05623e-05	0.00426799
	Ube2b	22210	ENSMUSG00000020390	protein_coding	696.644	0.331436	0.0754013	4.39563	1.10452e-05	0.00435152
	Apcdd1	494504	ENSMUSG00000071847	protein_coding	417.945	-0.397014	0.0908291	-4.37099	1.23683e-05	0.00462137
	Ero1a	50527	ENSMUSG00000021831	protein_coding	388.762	0.387669	0.0889299	4.35926	1.30502e-05	0.00462137
	Spryd7	66674	ENSMUSG00000021930	protein_coding	260.102	0.456854	0.104675	4.3645	1.27415e-05	0.00462137
	Tmem33	67878	ENSMUSG00000037720	protein_coding	738.916	0.37638	0.0863887	4.35682	1.31964e-05	0.00462137
	Rfk	54391	ENSMUSG00000024712	protein_coding	442.159	0.348059	0.0800904	4.34582	1.38755e-05	0.00475355
	Sfxn1	14057	ENSMUSG00000021474	protein_coding	358.381	0.312533	0.0720606	4.33709	1.44383e-05	0.00482495
	Memo1	76890	ENSMUSG00000058704	protein_coding	560.423	0.385032	0.0888564	4.33319	1.46962e-05	0.00482495
	Fgf14	14169	ENSMUSG00000025551	protein_coding	1774.31	0.443584	0.103052	4.30444	1.67405e-05	0.00527628
	Zfp950	414758	ENSMUSG00000074733	protein_coding	732.869	0.421463	0.097853	4.30711	1.65404e-05	0.00527628
	Gbf1	107338	ENSMUSG00000025224	protein_coding	1098.46	-0.239799	0.0560093	-4.28142	1.85709e-05	0.00552185
	Rpl29	19944	ENSMUSG00000048758	protein_coding	757.481	-0.713818	0.166616	-4.2842	1.83396e-05	0.00552185
	Lrch2	210297	ENSMUSG00000031290	protein_coding	198.674	0.479903	0.111896	4.28883	1.79615e-05	0.00552185
	Ugp2	216558	ENSMUSG00000001891	protein_coding	208.864	0.402872	0.0944963	4.26336	2.01373e-05	0.00576988
	Trim3	55992	ENSMUSG00000036989	protein_coding	1052.96	-0.399345	0.0935889	-4.26701	1.98107e-05	0.00576988
	Clk4	12750	ENSMUSG00000020385	protein_coding	469.288	0.334311	0.0785314	4.25704	2.07153e-05	0.0058295
	Mif	17319	ENSMUSG00000033307	protein_coding	1171.38	-0.407106	0.0960167	-4.23996	2.23563e-05	0.00618094
	Ppp1cb	19046	ENSMUSG00000014956	protein_coding	1231.07	0.498133	0.118126	4.21695	2.47625e-05	0.00650386
	Ccnc	51813	ENSMUSG00000028252	protein_coding	151.654	0.595627	0.141143	4.22002	2.4428e-05	0.00650386
	Atp2a3	53313	ENSMUSG00000020788	protein_coding	98.2582	-0.544363	0.129084	-4.21711	2.47459e-05	0.00650386
	Fmr1	14265	ENSMUSG00000000838	protein_coding	293.674	0.508938	0.121417	4.19167	2.76913e-05	0.00703851
	Zfp280d	235469	ENSMUSG00000038535	protein_coding	387.773	0.367898	0.0877579	4.1922	2.76267e-05	0.00703851
	Tubb4a	22153	ENSMUSG00000062591	protein_coding	11513.9	-0.447904	0.107	-4.18603	2.83881e-05	0.00710109
	Mapk8ip3	30957	ENSMUSG00000024163	protein_coding	4749.65	-0.24919	0.0600168	-4.15199	3.29593e-05	0.00808339
	Rps10	67097	ENSMUSG00000052146	protein_coding	392.757	-0.36936	0.0890162	-4.14936	3.3341e-05	0.00808339
	Dusp19	68082	ENSMUSG00000027001	protein_coding	88.2159	0.592238	0.142938	4.14333	3.42306e-05	0.00817334
	Exoc5	105504	ENSMUSG00000061244	protein_coding	495.039	0.368783	0.0897961	4.10689	4.01013e-05	0.00934462
	Ap3d1	11776	ENSMUSG00000020198	protein_coding	1399.86	-0.267535	0.0651654	-4.10548	4.03477e-05	0.00934462
	Atp11c	320940	ENSMUSG00000062949	protein_coding	166.194	0.525584	0.128121	4.10225	4.0915e-05	0.00934462
	Cnot6	104625	ENSMUSG00000020362	protein_coding	437.468	0.453792	0.111151	4.08265	4.45254e-05	0.00984738
	Xrn2	24128	ENSMUSG00000027433	protein_coding	396.054	0.379788	0.0930799	4.08023	4.49909e-05	0.00984738
	Orc4	26428	ENSMUSG00000026761	protein_coding	318.115	0.491649	0.120364	4.08469	4.41355e-05	0.00984738
	Stag1	20842	ENSMUSG00000037286	protein_coding	411.355	0.334643	0.0821691	4.07261	4.64896e-05	0.0100339
	Fnip1	216742	ENSMUSG00000035992	protein_coding	491.799	0.382347	0.0940503	4.06534	4.79616e-05	0.0100339
	Tia1	21841	ENSMUSG00000071337	protein_coding	727.088	0.308917	0.0760794	4.06046	4.89761e-05	0.0100339
	Fcho2	218503	ENSMUSG00000041685	protein_coding	273.168	0.414552	0.102576	4.04143	5.31261e-05	0.0100339
	Srsf7	225027	ENSMUSG00000024097	protein_coding	433.754	0.318277	0.0785097	4.05398	5.03535e-05	0.0100339
	Styx	56291	ENSMUSG00000053205	protein_coding	146.606	0.471022	0.116594	4.03986	5.34835e-05	0.0100339
	Pnpla2	66853	ENSMUSG00000025509	protein_coding	251.066	-0.359529	0.0887541	-4.05084	5.10343e-05	0.0100339
	Rnpc3	67225	ENSMUSG00000027981	protein_coding	143.579	0.456876	0.112781	4.05101	5.09962e-05	0.0100339
	Boll	75388	ENSMUSG00000025977	protein_coding	60.2887	0.674736	0.166174	4.06041	4.89862e-05	0.0100339
	Rab30	75985	ENSMUSG00000030643	protein_coding	1481.76	0.359633	0.088951	4.04304	5.27621e-05	0.0100339
	Mzt1	76789	ENSMUSG00000033186	protein_coding	288.749	0.451548	0.111564	4.04742	5.17844e-05	0.0100339
	Tecr	106529	ENSMUSG00000031708	protein_coding	2372.82	-0.296006	0.0734283	-4.03122	5.54874e-05	0.0101638
	Ube2v1	66589	ENSMUSG00000078923	protein_coding	1279.86	-0.240331	0.0596962	-4.02591	5.67558e-05	0.0101638
	Tubb2b	73710	ENSMUSG00000045136	protein_coding	2734.03	-0.425322	0.105468	-4.0327	5.514e-05	0.0101638
	Prpf39	328110	ENSMUSG00000035597	protein_coding	396.13	0.369017	0.0917584	4.02161	5.78009e-05	0.0102347
	Sycp2	320558	ENSMUSG00000060445	protein_coding	163.111	0.585707	0.146398	4.00077	6.31366e-05	0.010974
	Gpi1	14751	ENSMUSG00000036427	protein_coding	2085.22	-0.294269	0.0736446	-3.99579	6.44781e-05	0.0110447
	Uty	22290	ENSMUSG00000068457	protein_coding	420.699	0.352999	0.0885536	3.98627	6.71189e-05	0.0113734
	Atn1	13498	ENSMUSG00000004263	protein_coding	3059.66	-0.297252	0.0748825	-3.96958	7.2e-05	0.0116094
	Kifc2	16581	ENSMUSG00000004187	protein_coding	2662.43	-0.275201	0.0693388	-3.96893	7.21952e-05	0.0116094
	Tnip1	57783	ENSMUSG00000020400	protein_coding	164.003	-0.380577	0.0957631	-3.97415	7.0631e-05	0.0116094
	Senp7	66315	ENSMUSG00000052917	protein_coding	463.535	0.29137	0.0733077	3.97461	7.04938e-05	0.0116094
	Naa50	72117	ENSMUSG00000022698	protein_coding	412.317	0.473503	0.119262	3.97027	7.17917e-05	0.0116094
	Uckl1	68556	ENSMUSG00000089917	protein_coding	291.671	-0.314932	0.0795366	-3.95959	7.50801e-05	0.0118319
	Plec	18810	ENSMUSG00000022565	protein_coding	7075.11	-0.230671	0.0583909	-3.95046	7.79998e-05	0.0119667
	Nisch	64652	ENSMUSG00000021910	protein_coding	6250.41	-0.270439	0.068509	-3.9475	7.89731e-05	0.0119667
	Spock3	72902	ENSMUSG00000054162	protein_coding	579.583	0.75438	0.191103	3.9475	7.89713e-05	0.0119667
	Rnft1	76892	ENSMUSG00000020521	protein_coding	138.944	0.426861	0.108447	3.93613	8.2807e-05	0.0123109
	Cars	27267	ENSMUSG00000010755	protein_coding	219.462	-0.407627	0.103633	-3.93336	8.37667e-05	0.0123372
	Csnk2a1	12995	ENSMUSG00000074698	protein_coding	1243.22	0.268369	0.0685785	3.91332	9.10362e-05	0.0132837
	Gm7072	631624	ENSMUSG00000117284	protein_coding	162.667	0.501829	0.128327	3.91054	9.20888e-05	0.013314
	Trpm7	58800	ENSMUSG00000027365	protein_coding	466.34	0.35217	0.0901737	3.90546	9.40452e-05	0.0134733
	Xiap	11798	ENSMUSG00000025860	protein_coding	1568.44	0.244597	0.0627051	3.90075	9.58961e-05	0.0134931
	Wdr33	74320	ENSMUSG00000024400	protein_coding	1660.67	0.211875	0.0543067	3.90146	9.56133e-05	0.0134931
	0610012G03Rik	106264	ENSMUSG00000107002	protein_coding	334.406	-0.298876	0.076664	-3.89853	9.678e-05	0.013497
	Dmwd	13401	ENSMUSG00000030410	protein_coding	1395.32	-0.264557	0.0680713	-3.88647	0.000101712	0.0139381
	Zbtb22	81630	ENSMUSG00000051390	protein_coding	416.005	-0.302236	0.0777555	-3.887	0.000101489	0.0139381
	Scamp1	107767	ENSMUSG00000021687	protein_coding	1040.87	0.352254	0.0908228	3.87848	0.000105112	0.0142799
	Skp1	21402	ENSMUSG00000036309	protein_coding	563.137	0.267875	0.0694698	3.856	0.000115259	0.015393
	Mast2	17776	ENSMUSG00000003810	protein_coding	1297.57	-0.286233	0.0742985	-3.85247	0.000116934	0.0154854
	Apba2	11784	ENSMUSG00000030519	protein_coding	1342.31	-0.330917	0.0864081	-3.8297	0.000128298	0.0158547
	Map3k2	26405	ENSMUSG00000024383	protein_coding	574.089	0.349694	0.0913785	3.82687	0.000129784	0.0158547
	Uprt	331487	ENSMUSG00000073016	protein_coding	303.611	0.418415	0.109167	3.8328	0.000126694	0.0158547
	Vamp4	53330	ENSMUSG00000026696	protein_coding	631.304	0.298132	0.0778148	3.8313	0.000127467	0.0158547
	Ddx39b	53817	ENSMUSG00000019432	protein_coding	819.662	-0.27914	0.0729302	-3.82749	0.000129456	0.0158547
	C1d	57316	ENSMUSG00000000581	protein_coding	87.916	0.609165	0.158891	3.83385	0.000126155	0.0158547
	Zfp329	67230	ENSMUSG00000057894	protein_coding	589.344	0.325466	0.085029	3.8277	0.000129345	0.0158547
	Desi2	78825	ENSMUSG00000026502	protein_coding	305.793	0.340817	0.0889955	3.82961	0.000128349	0.0158547
	Pum2	80913	ENSMUSG00000020594	protein_coding	1572.79	0.295148	0.0767866	3.84374	0.000121172	0.0158547
	Zfp944	319615	ENSMUSG00000033972	protein_coding	130.387	0.431151	0.112754	3.82382	0.000131397	0.0159284
	Tmem47	192216	ENSMUSG00000025666	protein_coding	1166.47	0.325449	0.0852515	3.81752	0.000134802	0.0161971
	Lysmd3	80289	ENSMUSG00000035840	protein_coding	124.089	0.491897	0.128906	3.81593	0.000135669	0.0161971
	2610008E11Rik	72128	ENSMUSG00000060301	protein_coding	343.842	0.363408	0.0955232	3.80439	0.000142152	0.0168434
	Ep400	75560	ENSMUSG00000029505	protein_coding	1723.4	-0.189869	0.0499921	-3.79799	0.000145877	0.0171558
	Ndufb11	104130	ENSMUSG00000031059	protein_coding	311.448	-0.318512	0.0843653	-3.7754	0.000159753	0.0181364
	Thoc2	331401	ENSMUSG00000037475	protein_coding	405.715	0.349991	0.0926868	3.77606	0.000159331	0.0181364
	Syncrip	56403	ENSMUSG00000032423	protein_coding	618.474	0.351827	0.0931977	3.77506	0.00015997	0.0181364
	Cdh5	12562	ENSMUSG00000031871	protein_coding	128.633	-0.414087	0.109786	-3.77177	0.000162094	0.0181875
	Golga2	99412	ENSMUSG00000002546	protein_coding	1036.33	-0.242767	0.0643955	-3.76994	0.000163288	0.0181875
	Epyc	13516	ENSMUSG00000019936	protein_coding	43.1397	1.50369	0.399554	3.76342	0.000167604	0.0184066
	Fundc1	72018	ENSMUSG00000025040	protein_coding	261.504	0.374571	0.0995525	3.76254	0.000168193	0.0184066
	Rn7sk	19817	ENSMUSG00002076161	misc_RNA	228812	-0.437027	0.116347	-3.75622	0.000172496	0.018619
	Tpp2	22019	ENSMUSG00000041763	protein_coding	189.616	0.500871	0.133328	3.75669	0.000172174	0.018619
	Hnrnph1	59013	ENSMUSG00000007850	protein_coding	1043.78	0.241756	0.0644319	3.75211	0.000175352	0.0187984
	Cspg4	121021	ENSMUSG00000032911	protein_coding	603.392	-0.301437	0.0804094	-3.74877	0.000177701	0.0189216
	Cep20	66086	ENSMUSG00000022677	protein_coding	159.094	0.439512	0.117502	3.74046	0.000183682	0.0194272
	Ankrd11	77087	ENSMUSG00000035569	protein_coding	3718.24	-0.232208	0.0621218	-3.73794	0.000185534	0.0194922
	Snx32	225861	ENSMUSG00000056185	protein_coding	878.762	-0.249037	0.0666998	-3.7337	0.000188684	0.0195735
	Mfsd5	106073	ENSMUSG00000045665	protein_coding	353.701	-0.326925	0.0876223	-3.73108	0.000190664	0.0195885
	Ddx5	13207	ENSMUSG00000020719	protein_coding	4432.32	0.230967	0.062012	3.72455	0.000195663	0.0195885
	Eef2	13629	ENSMUSG00000034994	protein_coding	12773.5	-0.236391	0.0634844	-3.72361	0.000196394	0.0195885
	Ints3	229543	ENSMUSG00000027933	protein_coding	660.735	-0.249229	0.0668791	-3.72656	0.00019411	0.0195885
	Yipf4	67864	ENSMUSG00000024072	protein_coding	105.023	0.473534	0.127076	3.72637	0.000194258	0.0195885
	Dctn2	69654	ENSMUSG00000025410	protein_coding	1007.99	-0.275425	0.0738944	-3.72728	0.000193558	0.0195885
	Hbb-bt	101488143	ENSMUSG00000073940	protein_coding	500.464	1.19429	0.32149	3.71484	0.000203333	0.0196585
	Tmem260	218989	ENSMUSG00000036339	protein_coding	270.518	0.384602	0.103448	3.71785	0.000200929	0.0196585
	Pphln1	223828	ENSMUSG00000036167	protein_coding	363.987	0.328508	0.0883971	3.71628	0.000202175	0.0196585
	Xrn1	24127	ENSMUSG00000032410	protein_coding	604.172	0.248558	0.0668697	3.71705	0.000201562	0.0196585
	Mier1	71148	ENSMUSG00000028522	protein_coding	384.059	0.324573	0.0873364	3.71635	0.000202123	0.0196585
	Dync2h1	110350	ENSMUSG00000047193	protein_coding	344.671	0.286872	0.0772766	3.71228	0.000205404	0.0197375
	Arhgap31	12549	ENSMUSG00000022799	protein_coding	614.291	-0.26317	0.0710427	-3.70439	0.000211902	0.0199096
	Rbm39	170791	ENSMUSG00000027620	protein_coding	1504.31	0.356567	0.0961599	3.70806	0.00020885	0.0199096
	Mtdh	67154	ENSMUSG00000022255	protein_coding	515.215	0.347055	0.093736	3.70247	0.000213511	0.0199096
	Tmx1	72736	ENSMUSG00000021072	protein_coding	206.126	0.377605	0.102174	3.69572	0.000219264	0.0203258
	Pofut2	80294	ENSMUSG00000020260	protein_coding	249.511	-0.345523	0.0936236	-3.69055	0.000223768	0.020622
	Sf3b1	81898	ENSMUSG00000025982	protein_coding	1303.88	0.276554	0.0751493	3.68006	0.000233179	0.0213644
	Spopl	76857	ENSMUSG00000026771	protein_coding	562.608	0.31166	0.0848433	3.67336	0.000239382	0.0218059
	Grina	66168	ENSMUSG00000022564	protein_coding	4287.88	-0.272437	0.0742343	-3.66996	0.000242587	0.0219708
	Mat2a	232087	ENSMUSG00000053907	protein_coding	1450.31	0.229611	0.0627896	3.65684	0.000255342	0.0221246
	Lrrc8a	241296	ENSMUSG00000007476	protein_coding	1511.57	-0.288207	0.0788168	-3.65667	0.000255516	0.0221246
	Gphn	268566	ENSMUSG00000047454	protein_coding	486.896	0.282285	0.077171	3.65791	0.000254281	0.0221246
	Zfp532	328977	ENSMUSG00000042439	protein_coding	1671.93	-0.210143	0.0573253	-3.66579	0.000246573	0.0221246
	Zfp931	353208	ENSMUSG00000078861	protein_coding	169.663	0.385848	0.105421	3.66007	0.000252147	0.0221246
	Cryzl1	66609	ENSMUSG00000058240	protein_coding	122.913	0.41619	0.113564	3.66482	0.000247512	0.0221246
	Atf2	11909	ENSMUSG00000027104	protein_coding	900.974	0.245977	0.0673828	3.65045	0.000261783	0.0224208
	Cetn3	12626	ENSMUSG00000021537	protein_coding	170.752	0.388808	0.106499	3.65082	0.000261403	0.0224208
	Lsm7	66094	ENSMUSG00000035215	protein_coding	63.7421	-0.547381	0.150146	-3.64565	0.000266721	0.0225982
	Trim23	81003	ENSMUSG00000021712	protein_coding	341.136	0.335759	0.0921943	3.64187	0.000270669	0.02281
	Capns1	12336	ENSMUSG00000001794	protein_coding	879.487	-0.308542	0.0849266	-3.63304	0.000280098	0.0228188
	Olig2	50913	ENSMUSG00000039830	protein_coding	549.112	-0.319001	0.0876976	-3.63751	0.000275291	0.0228188
	Prpf40a	56194	ENSMUSG00000061136	protein_coding	310.795	0.374438	0.103074	3.63271	0.000280464	0.0228188
	Acin1	56215	ENSMUSG00000022185	protein_coding	1598	-0.231533	0.0636344	-3.6385	0.000274236	0.0228188
	Ciz1	68379	ENSMUSG00000039205	protein_coding	373.483	-0.300652	0.0827717	-3.6323	0.00028091	0.0228188
	1110032A03Rik	68721	ENSMUSG00000037971	protein_coding	170.269	-0.373902	0.102859	-3.63508	0.000277893	0.0228188
	Rbm12b2	77604	ENSMUSG00000052137	protein_coding	717.064	0.321093	0.0882388	3.63891	0.000273799	0.0228188
	Tyk2	54721	ENSMUSG00000032175	protein_coding	281.647	-0.367624	0.101269	-3.63018	0.000283227	0.0228891
	Tubb2a	22151	ENSMUSG00000058672	protein_coding	4854.99	-0.406202	0.111967	-3.62787	0.00028577	0.0229582
	Ccdc39	51938	ENSMUSG00000027676	protein_coding	122.169	0.472948	0.130405	3.62676	0.000286996	0.0229582
	Cwc15	66070	ENSMUSG00000004096	protein_coding	43.4845	0.692248	0.190955	3.62518	0.000288757	0.0229824
	Med15	94112	ENSMUSG00000012114	protein_coding	596.035	-0.253447	0.0701199	-3.61448	0.000300953	0.0238328
	Itgav	16410	ENSMUSG00000027087	protein_coding	630.651	0.399235	0.110667	3.60752	0.000309142	0.0243588
	Med12	59024	ENSMUSG00000079487	protein_coding	583.651	-0.296092	0.0821865	-3.60269	0.000314944	0.0245703
	Tcf25	66855	ENSMUSG00000001472	protein_coding	2202.44	-0.20577	0.0571011	-3.60361	0.000313826	0.0245703
	Zfp932	69504	ENSMUSG00000066613	protein_coding	428.432	0.319745	0.088796	3.6009	0.000317122	0.0246183
	Bfsp2	107993	ENSMUSG00000032556	protein_coding	36.653	-0.863393	0.240424	-3.59113	0.000329252	0.0247647
	Atp6v1h	108664	ENSMUSG00000033793	protein_coding	186.579	0.382416	0.106493	3.59101	0.000329403	0.0247647
	Slc33a1	11416	ENSMUSG00000027822	protein_coding	100.929	0.515718	0.143615	3.59097	0.000329452	0.0247647
	Rbm34	52202	ENSMUSG00000033931	protein_coding	148.904	0.405979	0.113045	3.59129	0.000329041	0.0247647
	Mterf3	66410	ENSMUSG00000021519	protein_coding	100.64	0.46761	0.130234	3.59053	0.000330007	0.0247647
	Cyc1	66445	ENSMUSG00000022551	protein_coding	952.563	-0.306799	0.0853744	-3.59357	0.000326178	0.0247647
	Rnf208	68846	ENSMUSG00000044628	protein_coding	1324.41	-0.306588	0.0852624	-3.59582	0.00032337	0.0247647
	Osbpl8	237542	ENSMUSG00000020189	protein_coding	1011.47	0.641344	0.178794	3.58705	0.000334443	0.0248225
	Yme1l1	27377	ENSMUSG00000026775	protein_coding	308.732	0.350937	0.0978082	3.58801	0.000333205	0.0248225
	Pkd2l1	329064	ENSMUSG00000037578	protein_coding	47.1189	-0.731594	0.204071	-3.585	0.000337078	0.0248225
	Tmem214	68796	ENSMUSG00000038828	protein_coding	568.073	-0.305431	0.0851931	-3.58516	0.000336869	0.0248225
	Cpne6	12891	ENSMUSG00000022212	protein_coding	798.236	-0.80577	0.22544	-3.57421	0.000351288	0.024863
	Dvl3	13544	ENSMUSG00000003233	protein_coding	956.184	-0.237598	0.066505	-3.57264	0.000353405	0.024863
	Mtf2	17765	ENSMUSG00000029267	protein_coding	540.537	0.343556	0.0959337	3.58119	0.000342039	0.024863
	Cnot7	18983	ENSMUSG00000031601	protein_coding	417.107	0.314419	0.0879968	3.57307	0.000352815	0.024863
	Tasor	218850	ENSMUSG00000040651	protein_coding	815.771	0.310755	0.0869089	3.57564	0.000349374	0.024863
	Dzip3	224170	ENSMUSG00000064061	protein_coding	640.317	0.288645	0.0807428	3.57487	0.000350402	0.024863
	Pde3a	54611	ENSMUSG00000041741	protein_coding	126.718	0.503828	0.140713	3.58053	0.0003429	0.024863
	Far1os	69295	ENSMUSG00000084984	lncRNA	59.5107	0.601118	0.167884	3.58055	0.000342868	0.024863
	Dot1l	208266	ENSMUSG00000061589	protein_coding	1612.86	-0.299244	0.0838241	-3.5699	0.000357116	0.0249017
	Zfp62	22720	ENSMUSG00000046311	protein_coding	625.33	0.289735	0.0811542	3.57018	0.00035674	0.0249017
	Ndufaf4	68493	ENSMUSG00000028261	protein_coding	216.092	0.348212	0.0975771	3.56859	0.00035891	0.0249166
	Zfp781	331188	ENSMUSG00000096718	protein_coding	186.98	0.544961	0.152841	3.56555	0.000363089	0.0250961
	Tubb5	22154	ENSMUSG00000001525	protein_coding	4818.66	-0.300384	0.0846275	-3.54949	0.000385978	0.0265617
	Rpl21	19933	ENSMUSG00000041453	protein_coding	425.12	-0.668802	0.188557	-3.54696	0.000389708	0.0265862
	Cwf19l2	244672	ENSMUSG00000025898	protein_coding	106.96	0.485739	0.13692	3.5476	0.000388752	0.0265862
	Ypel5	383295	ENSMUSG00000039770	protein_coding	530.718	0.305926	0.0863453	3.54305	0.000395521	0.0268665
	H3f3a	15078	ENSMUSG00000060743	protein_coding	337.547	0.500153	0.1413	3.53966	0.000400642	0.0268669
	Rnf157	217340	ENSMUSG00000052949	protein_coding	2441.71	-0.252427	0.0713041	-3.54014	0.000399915	0.0268669
	Vps37a	52348	ENSMUSG00000031600	protein_coding	809.998	0.260794	0.0736707	3.54	0.000400134	0.0268669
	Tmed7	66676	ENSMUSG00000033184	protein_coding	803.714	0.30402	0.0859858	3.5357	0.000406691	0.027157
	Zfp935	71508	ENSMUSG00000113450	protein_coding	128.574	0.514013	0.145482	3.53317	0.000410601	0.0273024
	Acy1	109652	ENSMUSG00000023262	protein_coding	106.451	0.635434	0.179992	3.53035	0.00041501	0.0274796
	Scp2	20280	ENSMUSG00000028603	protein_coding	215.152	0.353421	0.100282	3.52427	0.000424657	0.0280007
	Col12a1	12816	ENSMUSG00000032332	protein_coding	105.6	-0.642842	0.183045	-3.51194	0.000444855	0.0280419
	F8	14069	ENSMUSG00000031196	protein_coding	57.1262	0.678637	0.192758	3.52068	0.000430448	0.0280419
	Syn1	20964	ENSMUSG00000037217	protein_coding	4772.84	-0.345031	0.098179	-3.5143	0.000440911	0.0280419
	Tank	21353	ENSMUSG00000064289	protein_coding	165.56	0.386863	0.110006	3.51675	0.000436864	0.0280419
	Wiz	22404	ENSMUSG00000024050	protein_coding	885.632	-0.260389	0.0739797	-3.51974	0.000431974	0.0280419
	Zfp458	238690	ENSMUSG00000055480	protein_coding	298.014	0.368476	0.104766	3.51714	0.000436228	0.0280419
	Cdr1os	331424	ENSMUSG00000071753	lncRNA	277.447	0.395743	0.112439	3.51962	0.000432173	0.0280419
	Tmem131	56030	ENSMUSG00000026116	protein_coding	1074.2	-0.230988	0.0656475	-3.5186	0.000433825	0.0280419
	Smarcc2	68094	ENSMUSG00000025369	protein_coding	2299.37	-0.219419	0.0624451	-3.51378	0.000441772	0.0280419
	Gpbp1	73274	ENSMUSG00000032745	protein_coding	393.946	0.3258	0.0927445	3.51288	0.00044328	0.0280419
	Ndfip2	76273	ENSMUSG00000053253	protein_coding	463.482	0.343535	0.0977281	3.51521	0.000439409	0.0280419
	Ap4e1	108011	ENSMUSG00000001998	protein_coding	218.951	0.289009	0.0823305	3.51035	0.000447515	0.0280972
	Erbb4	13869	ENSMUSG00000062209	protein_coding	1202.51	0.275107	0.0784664	3.50604	0.000454819	0.0284425
	Rapgef3	223864	ENSMUSG00000022469	protein_coding	398.319	-0.379197	0.108235	-3.50347	0.000459246	0.0286057
	Atp6v0a1	11975	ENSMUSG00000019302	protein_coding	3232.63	-0.223283	0.0638685	-3.49598	0.000472329	0.0292841
	Lingo1	235402	ENSMUSG00000049556	protein_coding	2501.39	-0.509123	0.145667	-3.49512	0.000473853	0.0292841
	Clec2l	665180	ENSMUSG00000079598	protein_coding	338.125	-0.406997	0.116483	-3.49405	0.000475752	0.0292866
	Nap1l1	53605	ENSMUSG00000058799	protein_coding	623.962	0.303978	0.0870247	3.49301	0.000477615	0.0292869
	Trim59	66949	ENSMUSG00000034317	protein_coding	292.593	0.531311	0.152228	3.49023	0.000482613	0.0293307
	Papolg	216578	ENSMUSG00000020273	protein_coding	183.709	0.342501	0.0982264	3.48685	0.000488747	0.0295102
	Chordc1	66917	ENSMUSG00000001774	protein_coding	229.481	0.41111	0.117988	3.48433	0.000493367	0.0296755
	Ptbp2	56195	ENSMUSG00000028134	protein_coding	481.345	0.352901	0.101529	3.47587	0.000509191	0.0305108
	Sh3gl1	20405	ENSMUSG00000003200	protein_coding	426.999	-0.271983	0.0784645	-3.46631	0.000527647	0.0314969
	Ltbp4	108075	ENSMUSG00000040488	protein_coding	447.052	-0.427947	0.123553	-3.46367	0.000532865	0.0315694
	Slc9a3r2	65962	ENSMUSG00000002504	protein_coding	426.689	-0.351385	0.101478	-3.46266	0.000534871	0.0315694
	Mrpl58	68572	ENSMUSG00000018858	protein_coding	332.187	-0.26715	0.0771294	-3.46366	0.000532889	0.0315694
	Polr2a	20020	ENSMUSG00000005198	protein_coding	2030.19	-0.209123	0.0604183	-3.46126	0.000537658	0.0316155
	Btaf1	107182	ENSMUSG00000040565	protein_coding	407.871	0.280188	0.0811488	3.45277	0.000554863	0.0317074
	Bnip3	12176	ENSMUSG00000078566	protein_coding	375.608	0.427539	0.123777	3.45411	0.000552108	0.0317074
	Zdhhc8	27801	ENSMUSG00000060166	protein_coding	1270.51	-0.274624	0.0794594	-3.45616	0.000547931	0.0317074
	Vwa5b2	328643	ENSMUSG00000046613	protein_coding	715.034	-0.462367	0.133884	-3.45348	0.000553403	0.0317074
	Dpy19l4	381510	ENSMUSG00000045205	protein_coding	343.835	0.303548	0.0878515	3.45524	0.000549794	0.0317074
	Trip4	56404	ENSMUSG00000032386	protein_coding	368.716	0.322367	0.0933707	3.45255	0.000555316	0.0317074
	Erlec1	66753	ENSMUSG00000020311	protein_coding	699.097	0.24241	0.0701001	3.45805	0.000544095	0.0317074
	Ptgr2	77219	ENSMUSG00000072946	protein_coding	211.732	0.360291	0.104174	3.45855	0.000543093	0.0317074
	Itpk1	217837	ENSMUSG00000057963	protein_coding	617.475	-0.294343	0.0853538	-3.4485	0.0005637	0.0317371
	Il1rapl1	331461	ENSMUSG00000052372	protein_coding	401.629	0.417139	0.12093	3.44944	0.000561758	0.0317371
	Slc25a22	68267	ENSMUSG00000019082	protein_coding	1862.25	-0.312559	0.0906384	-3.44841	0.000563893	0.0317371
	Appl1	72993	ENSMUSG00000040760	protein_coding	680.798	0.297413	0.0861989	3.45031	0.000559946	0.0317371
	Eif4e	13684	ENSMUSG00000028156	protein_coding	751.647	0.307047	0.0890775	3.44696	0.000566928	0.0317474
	Ccdc124	234388	ENSMUSG00000007721	protein_coding	459.971	-0.320023	0.0928572	-3.4464	0.000568105	0.0317474
	Igdcc4	56741	ENSMUSG00000032816	protein_coding	570.198	-0.267656	0.0777174	-3.44397	0.000573236	0.0319209
	Ddx3y	26900	ENSMUSG00000069045	protein_coding	405.864	0.29015	0.0844071	3.43751	0.000587092	0.0325173
	Rgs11	50782	ENSMUSG00000024186	protein_coding	398.404	-0.261293	0.0760222	-3.43706	0.000588072	0.0325173
	Sap18b	100041953	ENSMUSG00000061104	protein_coding	94.7829	0.583242	0.169836	3.43414	0.000594438	0.0327543
	Evi5	14020	ENSMUSG00000011831	protein_coding	639.093	0.330124	0.0962032	3.43153	0.000600192	0.0329562
	Pik3c2a	18704	ENSMUSG00000030660	protein_coding	461.616	0.297906	0.0868581	3.4298	0.000604026	0.0330516
	Btbd2	208198	ENSMUSG00000003344	protein_coding	666.7	-0.251842	0.0734759	-3.42754	0.000609075	0.0332125
	Atl2	56298	ENSMUSG00000059811	protein_coding	564.271	0.321659	0.0940076	3.42163	0.000622479	0.0337326
	Psme4	103554	ENSMUSG00000040850	protein_coding	415.894	0.334341	0.0977638	3.41989	0.000626465	0.033805
	Dnajb9	27362	ENSMUSG00000014905	protein_coding	242.926	0.373589	0.109272	3.41889	0.000628777	0.033805
	Selenok	80795	ENSMUSG00000042682	protein_coding	167.925	0.475827	0.139209	3.41807	0.000630665	0.033805
	Scamp4	56214	ENSMUSG00000113949	protein_coding	337.723	-0.249911	0.0732401	-3.41222	0.000644358	0.0343056
	Hcfc1	15161	ENSMUSG00000031386	protein_coding	2513.67	-0.213279	0.0626174	-3.40607	0.000659046	0.0345636
	Tufm	233870	ENSMUSG00000073838	protein_coding	472.785	-0.270705	0.0794881	-3.40561	0.000660172	0.0345636
	Adgre5	26364	ENSMUSG00000002885	protein_coding	98.7739	-0.544455	0.159819	-3.4067	0.000657533	0.0345636
	Tomm70a	28185	ENSMUSG00000022752	protein_coding	1158.57	0.547021	0.160612	3.40585	0.000659591	0.0345636
	Wnk2	75607	ENSMUSG00000037989	protein_coding	2351.93	-0.295458	0.0866918	-3.40815	0.000654057	0.0345636
	B230307C23Rik	245305	ENSMUSG00000080717	protein_coding	109.495	0.447922	0.131579	3.40421	0.000663564	0.0346262
	Grik2	14806	ENSMUSG00000056073	protein_coding	1040.11	0.362879	0.10667	3.40189	0.000669226	0.0346361
	Igsf21	230868	ENSMUSG00000040972	protein_coding	261.025	-0.362868	0.106681	-3.40143	0.000670347	0.0346361
	Ndufa13	67184	ENSMUSG00000036199	protein_coding	452.724	-0.381593	0.112428	-3.39411	0.000688517	0.0354586
	Nfasc	269116	ENSMUSG00000026442	protein_coding	8458.49	-0.272231	0.0802527	-3.39217	0.000693416	0.0355946
	Noc4l	100608	ENSMUSG00000033294	protein_coding	157.744	-0.364659	0.107571	-3.38992	0.000699122	0.0356552
	Tubg2	103768	ENSMUSG00000045007	protein_coding	267.639	-0.308399	0.0909611	-3.39045	0.000697791	0.0356552
	Nr1d1	217166	ENSMUSG00000020889	protein_coding	1488.28	-0.336949	0.099751	-3.3779	0.000730423	0.0367951
	Rasa1	218397	ENSMUSG00000021549	protein_coding	351.61	0.355147	0.105089	3.37949	0.000726211	0.0367951
	Stau2	29819	ENSMUSG00000025920	protein_coding	752.996	0.254854	0.0754508	3.37775	0.000730812	0.0367951
	Ramac	67148	ENSMUSG00000038646	protein_coding	213.012	0.401805	0.118937	3.37831	0.00072932	0.0367951
	Hectd4	269700	ENSMUSG00000042744	protein_coding	5496.85	-0.184094	0.0546049	-3.37138	0.000747925	0.0374176
	Cic	71722	ENSMUSG00000005442	protein_coding	4044.18	-0.221128	0.0657473	-3.36329	0.000770185	0.0380481
	Plekha3	83435	ENSMUSG00000002733	protein_coding	189.233	0.385804	0.114706	3.36342	0.000769836	0.0380481
	AU040972	104522	ENSMUSG00000091523	lncRNA	40.9553	0.629494	0.187281	3.36122	0.000775979	0.0382145
	1110059E24Rik	118568607	ENSMUSG00000035171	protein_coding	52.4072	-0.603507	0.179845	-3.3557	0.000791653	0.038865
	Mfn2	170731	ENSMUSG00000029020	protein_coding	1402.38	-0.231372	0.0689689	-3.35473	0.000794428	0.0388801
	Abhd16a	193742	ENSMUSG00000007036	protein_coding	402.558	-0.303968	0.090699	-3.35139	0.000804059	0.0392296
	Strn3	94186	ENSMUSG00000020954	protein_coding	661.619	0.297734	0.0889695	3.34647	0.000818465	0.0398092
	Dcun1d1	114893	ENSMUSG00000027708	protein_coding	431.584	0.375859	0.112497	3.34106	0.000834591	0.0402424
	Dars	226414	ENSMUSG00000026356	protein_coding	75.1598	0.486496	0.145618	3.34091	0.000835033	0.0402424
	Col4a2	12827	ENSMUSG00000031503	protein_coding	424.728	-0.315888	0.0945829	-3.3398	0.0008384	0.0402815
	Grik4	110637	ENSMUSG00000032017	protein_coding	203.856	-0.484694	0.145211	-3.33786	0.000844273	0.0404027
	Rps7	20115	ENSMUSG00000061477	protein_coding	249.189	-0.318048	0.0953019	-3.33727	0.00084605	0.0404027
	Dcun1d5	76863	ENSMUSG00000032002	protein_coding	1171.96	0.26082	0.0781927	3.33561	0.000851126	0.0405223
	Farp1	223254	ENSMUSG00000025555	protein_coding	650.562	-0.309457	0.0928442	-3.33308	0.000858895	0.040634
	Suco	226551	ENSMUSG00000040297	protein_coding	468.864	0.296217	0.0888684	3.33321	0.000858514	0.040634
	Rab8b	235442	ENSMUSG00000036943	protein_coding	399.29	0.274868	0.0825052	3.33152	0.000863718	0.040634
	Nbeal1	269198	ENSMUSG00000073664	protein_coding	593.929	0.332886	0.0999205	3.3315	0.000863785	0.040634
	Bop1	12181	ENSMUSG00000022557	protein_coding	557.685	-0.324919	0.0975607	-3.33043	0.000867126	0.0406698
	Eif2s3y	26908	ENSMUSG00000069049	protein_coding	510.054	0.317519	0.0954259	3.32739	0.000876651	0.0409043
	Klhl28	66689	ENSMUSG00000020948	protein_coding	348.381	0.335455	0.100823	3.32717	0.000877317	0.0409043
	Ppp1r2	66849	ENSMUSG00000047714	protein_coding	979.907	0.40133	0.120766	3.32319	0.000889932	0.0410071
	Ppm1m	67905	ENSMUSG00000020253	protein_coding	172.733	-0.526734	0.158483	-3.3236	0.000888628	0.0410071
	Slc25a42	73095	ENSMUSG00000002346	protein_coding	378.461	-0.222661	0.0669992	-3.32334	0.000889475	0.0410071
	Rptor	74370	ENSMUSG00000025583	protein_coding	925.185	-0.220083	0.0662259	-3.32321	0.000889877	0.0410071
	Tle5	14797	ENSMUSG00000054452	protein_coding	3051.89	-0.251925	0.0758279	-3.32232	0.000892711	0.0410153
	Inpp5e	64436	ENSMUSG00000026925	protein_coding	440.534	-0.261185	0.0786597	-3.32044	0.000898743	0.0411723
	Capn15	50817	ENSMUSG00000037326	protein_coding	775.455	-0.196364	0.0592196	-3.31587	0.000913598	0.0412533
	Hnrnpdl	50926	ENSMUSG00000029328	protein_coding	1240.68	0.171973	0.0518628	3.31592	0.000913406	0.0412533
	Wbp11	60321	ENSMUSG00000030216	protein_coding	509.473	-0.250407	0.0754592	-3.31845	0.000905185	0.0412533
	Wbp2	22378	ENSMUSG00000034341	protein_coding	2111.29	-0.215134	0.0649195	-3.31386	0.000920174	0.0413712
	Atp1a3	232975	ENSMUSG00000040907	protein_coding	14651.9	-0.309407	0.0934011	-3.31267	0.000924085	0.0413712
	Hfm1	330149	ENSMUSG00000043410	protein_coding	31.1222	0.713878	0.215498	3.3127	0.000924013	0.0413712
	Usf2	22282	ENSMUSG00000058239	protein_coding	761.124	-0.219449	0.0663614	-3.30688	0.000943424	0.0419984
	Hadhb	231086	ENSMUSG00000059447	protein_coding	224.001	0.332443	0.100521	3.30718	0.000942401	0.0419984
	Pi4ka	224020	ENSMUSG00000041720	protein_coding	1564.78	-0.18665	0.0564821	-3.30458	0.000951184	0.0422245
	Eif3e	16341	ENSMUSG00000022336	protein_coding	42.4831	0.651498	0.197346	3.3013	0.000962387	0.0423069
	Arhgdia	192662	ENSMUSG00000025132	protein_coding	2628.31	-0.274207	0.0830901	-3.30011	0.000966464	0.0423069
	Srsf3	20383	ENSMUSG00000071172	protein_coding	561.112	0.304332	0.0922171	3.30016	0.000966287	0.0423069
	Cnep1r1	382030	ENSMUSG00000036810	protein_coding	186.256	0.316451	0.0958133	3.30278	0.000957302	0.0423069
	Mpp7	75739	ENSMUSG00000057440	protein_coding	136.883	0.617271	0.187027	3.30043	0.000965356	0.0423069
	Mir3064	100526469	ENSMUSG00000093273	miRNA	38.4222	0.763961	0.231713	3.29701	0.000977193	0.0426581
	Faap100	71885	ENSMUSG00000025384	protein_coding	237.234	-0.296822	0.090159	-3.29221	0.000994048	0.0432741
	Nmd3	97112	ENSMUSG00000027787	protein_coding	57.4509	0.563758	0.171334	3.29041	0.00100042	0.0434314
	Ubr3	68795	ENSMUSG00000044308	protein_coding	1307.86	0.212215	0.064537	3.28827	0.00100804	0.0436112
	Acbd5	74159	ENSMUSG00000026781	protein_coding	440.307	0.32087	0.0975999	3.28761	0.00101042	0.0436112
	Phip	83946	ENSMUSG00000032253	protein_coding	490.155	0.331279	0.100787	3.28693	0.00101286	0.0436112
	Kcna4	16492	ENSMUSG00000042604	protein_coding	3735	0.509209	0.154973	3.28579	0.00101697	0.0436688
	Cpxm1	56264	ENSMUSG00000027408	protein_coding	63.7198	-0.483662	0.147328	-3.28289	0.00102749	0.0440006
	Supt6	20926	ENSMUSG00000002052	protein_coding	1476.29	-0.245294	0.0748004	-3.27931	0.00104061	0.0442023
	Prpf40b	54614	ENSMUSG00000023007	protein_coding	674.543	-0.282579	0.086155	-3.2799	0.00103845	0.0442023
	Ndfip1	65113	ENSMUSG00000024425	protein_coding	910.731	0.389836	0.118974	3.27665	0.00105048	0.0443819
	6330415B21Rik	70753	ENSMUSG00000108077	TEC	128.216	0.402779	0.122907	3.27712	0.00104873	0.0443819
	Spred1	114715	ENSMUSG00000027351	protein_coding	1685.73	0.341485	0.10439	3.27124	0.00107078	0.0449448
	Tma7	115487184	ENSMUSG00000091537	protein_coding	34.6617	0.769684	0.235452	3.26897	0.00107941	0.0449448
	Capn5	12337	ENSMUSG00000035547	protein_coding	498.617	-0.290812	0.0889278	-3.27021	0.00107469	0.0449448
	Srsf10	14105	ENSMUSG00000028676	protein_coding	465.833	0.303517	0.0928467	3.26901	0.00107924	0.0449448
	Ambra1	228361	ENSMUSG00000040506	protein_coding	989.969	-0.192719	0.0589612	-3.26857	0.00108091	0.0449448
	Katna1	23924	ENSMUSG00000019794	protein_coding	58.8227	0.492092	0.150524	3.26919	0.00107856	0.0449448
	Phtf1	18685	ENSMUSG00000058388	protein_coding	247.641	0.322847	0.0988299	3.26669	0.00108812	0.0451253
	Elmo2	140579	ENSMUSG00000017670	protein_coding	1164.2	-0.241347	0.073912	-3.26534	0.00109335	0.0452232
	Zswim8	268721	ENSMUSG00000021819	protein_coding	2150.43	-0.185435	0.0568182	-3.26365	0.00109985	0.0453733
	Otud4	73945	ENSMUSG00000036990	protein_coding	817.64	0.255967	0.0785265	3.25963	0.00111559	0.0459023
	Kmt2d	381022	ENSMUSG00000048154	protein_coding	8784.42	-0.225371	0.0692027	-3.25668	0.00112722	0.046101
	U2surp	67958	ENSMUSG00000032407	protein_coding	615.166	0.287851	0.0884012	3.25619	0.00112919	0.046101
	Spen	56381	ENSMUSG00000040761	protein_coding	2667.43	-0.211795	0.0650883	-3.25396	0.00113809	0.0463441
	Stx2	13852	ENSMUSG00000029428	protein_coding	281.366	-0.255726	0.0786758	-3.25038	0.00115251	0.046519
	Lcorl	209707	ENSMUSG00000015882	protein_coding	433.592	0.314206	0.096635	3.25147	0.00114809	0.046519
	Tubgcp6	328580	ENSMUSG00000051786	protein_coding	613.45	-0.229557	0.0706298	-3.25014	0.00115348	0.046519
	Zfp738	408068	ENSMUSG00000048280	protein_coding	296.049	0.366359	0.112727	3.24996	0.00115419	0.046519
	Dscaml1	114873	ENSMUSG00000032087	protein_coding	557.229	-0.422693	0.130208	-3.2463	0.00116915	0.0465267
	Chpt1	212862	ENSMUSG00000060002	protein_coding	428.429	0.416399	0.128216	3.24763	0.00116369	0.0465267
	Slc35c2	228875	ENSMUSG00000017664	protein_coding	335.311	-0.313079	0.0963772	-3.24847	0.00116026	0.0465267
	Zfp945	240041	ENSMUSG00000059142	protein_coding	188.058	0.487779	0.150228	3.24693	0.00116658	0.0465267
	Sf3b4	107701	ENSMUSG00000068856	protein_coding	356.3	-0.364673	0.112523	-3.24086	0.00119168	0.0465996
	Stt3a	16430	ENSMUSG00000032116	protein_coding	344.259	0.296778	0.091547	3.24181	0.00118771	0.0465996
	Ptprs	19280	ENSMUSG00000013236	protein_coding	5577.1	-0.236559	0.0729443	-3.24301	0.00118274	0.0465996
	Tbc1d25	209815	ENSMUSG00000039201	protein_coding	161.541	-0.330879	0.102086	-3.24119	0.00119032	0.0465996
	Leng8	232798	ENSMUSG00000035545	protein_coding	3579.81	-0.283829	0.0875536	-3.24178	0.00118788	0.0465996
	Cntn5	244682	ENSMUSG00000039488	protein_coding	185.107	0.45402	0.139914	3.24499	0.00117454	0.0465996
	Zmym2	76007	ENSMUSG00000021945	protein_coding	649.35	0.300856	0.092817	3.24139	0.00118948	0.0465996
	Slc2a6	227659	ENSMUSG00000036067	protein_coding	250.069	-0.467498	0.144399	-3.23753	0.00120569	0.0467991
	Pprc1	226169	ENSMUSG00000055491	protein_coding	523.802	-0.259722	0.0803217	-3.23353	0.00122271	0.0471165
	Tubb4b	227613	ENSMUSG00000036752	protein_coding	2478.07	-0.305388	0.0944334	-3.2339	0.00122112	0.0471165
	Ecpas	230249	ENSMUSG00000050812	protein_coding	851.226	0.270312	0.0835972	3.2335	0.00122283	0.0471165
	Nacc1	66830	ENSMUSG00000001910	protein_coding	1834.01	-0.198079	0.0612822	-3.23225	0.0012282	0.047208
	Skiv2l	108077	ENSMUSG00000040356	protein_coding	850.337	-0.22921	0.0709679	-3.22978	0.00123887	0.0473869
	Prkar2b	19088	ENSMUSG00000002997	protein_coding	409.641	0.532184	0.164977	3.22581	0.00125619	0.0476544
	Rpl28	19943	ENSMUSG00000030432	protein_coding	28.5179	-0.711037	0.220388	-3.2263	0.00125404	0.0476544
	Lims2	225341	ENSMUSG00000024395	protein_coding	168.568	-0.388595	0.120417	-3.22706	0.00125068	0.0476544
	Chic1	12212	ENSMUSG00000031327	protein_coding	683.939	0.29043	0.0902682	3.21741	0.00129354	0.0480389
	Cd81	12520	ENSMUSG00000037706	protein_coding	965.97	-0.366083	0.113917	-3.21361	0.00131079	0.0480389
	Kif5c	16574	ENSMUSG00000026764	protein_coding	5764.86	0.198278	0.0615342	3.22224	0.00127195	0.0480389
	Pkia	18767	ENSMUSG00000027499	protein_coding	1278.29	0.306682	0.0952584	3.21948	0.00128424	0.0480389
	Wrn	22427	ENSMUSG00000031583	protein_coding	131.812	0.41762	0.12972	3.2194	0.00128461	0.0480389
	Mib1	225164	ENSMUSG00000024294	protein_coding	2069.95	0.259934	0.0807818	3.21773	0.00129209	0.0480389
	Uba6	231380	ENSMUSG00000035898	protein_coding	131.816	0.37455	0.116436	3.21679	0.00129635	0.0480389
	Scaf1	233208	ENSMUSG00000038406	protein_coding	2655.94	-0.267252	0.0831197	-3.21527	0.00130321	0.0480389
	Slco5a1	240726	ENSMUSG00000025938	protein_coding	95.0832	0.551625	0.171249	3.22119	0.00127657	0.0480389
	Fam102b	329739	ENSMUSG00000040339	protein_coding	764.482	0.461296	0.143518	3.21421	0.00130805	0.0480389
	Rere	68703	ENSMUSG00000039852	protein_coding	3194.75	-0.197411	0.0613946	-3.21544	0.00130244	0.0480389
	Pds5a	71521	ENSMUSG00000029202	protein_coding	565.789	0.323423	0.100481	3.21876	0.00128748	0.0480389
	S100pbp	74648	ENSMUSG00000040928	protein_coding	651.539	0.350002	0.108885	3.21442	0.00130707	0.0480389
	Sptssa	104725	ENSMUSG00000044408	protein_coding	95.3044	0.529903	0.165003	3.21148	0.00132052	0.0482833
	Fbln1	14114	ENSMUSG00000006369	protein_coding	44.6852	-0.706175	0.220119	-3.20815	0.0013359	0.0487324
	Ell2	192657	ENSMUSG00000001542	protein_coding	230.003	0.354951	0.110692	3.20665	0.00134288	0.048874
	Gm3764	100042277	ENSMUSG00000097156	lncRNA	1026.17	-0.258037	0.0805102	-3.20502	0.00135053	0.0490393
	Gm2004	628147	ENSMUSG00000095648	protein_coding	204.175	0.344961	0.10767	3.20387	0.00135594	0.0491224
	Aebp2	11569	ENSMUSG00000030232	protein_coding	667.367	0.27935	0.0873638	3.19754	0.00138603	0.0497551
	Septin7	235072	ENSMUSG00000001833	protein_coding	900.107	0.388982	0.121612	3.19854	0.00138127	0.0497551
	Arfgef2	99371	ENSMUSG00000074582	protein_coding	903.257	-0.168296	0.0526108	-3.19888	0.00137963	0.0497551
	Lrrfip1	16978	ENSMUSG00000026305	protein_coding	610.863	-0.253742	0.0794133	-3.19521	0.00139731	0.0499325
	Mfsd10	68294	ENSMUSG00000001082	protein_coding	248.757	-0.310549	0.0971869	-3.19538	0.00139646	0.0499325
	Ficd	231630	ENSMUSG00000053334	protein_coding	203.676	-0.341034	0.106765	-3.19425	0.00140195	0.0499849
	Hid1	217310	ENSMUSG00000034586	protein_coding	761.878	-0.268643	0.0841376	-3.1929	0.0014085	0.0499923
	Ndufb5	66046	ENSMUSG00000027673	protein_coding	83.1381	0.466153	0.145968	3.19352	0.0014055	0.0499923
