## Supplementary Tables for "Tic-related behaviors in *Celsr3* mutant mice are contributed by alterations of striatal D_3_ dopamine receptors": Table 2_GO bulk.xlsx

### Sheet: Table S2
		Table S2. List of Gene Ontology functional classes significantly enriched across DEGs
		DEGs	ONTOLOGY	ID	Description	pvalue	p.adjust	geneID
		ALL	BP	GO:0006397	mRNA processing	2.4428e-07	0.000806124	Rbm26/Cdc73/Zfp326/Luc7l2/Fmr1/Xrn2/Tia1/Srsf7/Rnpc3/Prpf39/Wdr33/Ddx39b/Thoc2/Syncrip/Hnrnph1/Ddx5/Rbm39/Sf3b1/Lsm7/Prpf40a/Acin1/Cwc15/Cwf19l2/Papolg/Ptbp2/Ramac/Wbp11/Srsf3/Supt6/Prpf40b/Srsf10/Sf3b4/Scaf1
			BP	GO:0008380	RNA splicing	8.3183e-07	0.00137252	Zfp326/Luc7l2/Clk4/Fmr1/Tia1/Srsf7/Rnpc3/Prpf39/Ddx39b/Thoc2/Syncrip/Hnrnph1/Ddx5/Rbm39/Sf3b1/Lsm7/Prpf40a/Acin1/Rbm12b2/Cwc15/Cwf19l2/Ptbp2/Polr2a/Wbp11/Srsf3/Supt6/Prpf40b/Srsf10/Sf3b4/Scaf1
			CC	GO:0071004	U2-type prespliceosome	1.50284e-06	0.000362186	Luc7l2/Prpf39/Sf3b1/Lsm7/Prpf40a/Prpf40b
			CC	GO:0071010	prespliceosome	1.50284e-06	0.000362186	Luc7l2/Prpf39/Sf3b1/Lsm7/Prpf40a/Prpf40b
			BP	GO:0000375	RNA splicing, via transesterification reactions	1.22839e-05	0.00810738	Luc7l2/Fmr1/Tia1/Srsf7/Rnpc3/Prpf39/Ddx39b/Ddx5/Rbm39/Sf3b1/Lsm7/Prpf40a/Acin1/Cwc15/Cwf19l2/Ptbp2/Wbp11/Srsf3/Prpf40b/Srsf10/Sf3b4
			BP	GO:0000377	lariat RNA biosynthesis	1.22839e-05	0.00810738	Luc7l2/Fmr1/Tia1/Srsf7/Rnpc3/Prpf39/Ddx39b/Ddx5/Rbm39/Sf3b1/Lsm7/Prpf40a/Acin1/Cwc15/Cwf19l2/Ptbp2/Wbp11/Srsf3/Prpf40b/Srsf10/Sf3b4
			BP	GO:0000398	mRNA splicing, via spliceosome	1.22839e-05	0.00810738	Luc7l2/Fmr1/Tia1/Srsf7/Rnpc3/Prpf39/Ddx39b/Ddx5/Rbm39/Sf3b1/Lsm7/Prpf40a/Acin1/Cwc15/Cwf19l2/Ptbp2/Wbp11/Srsf3/Prpf40b/Srsf10/Sf3b4
			CC	GO:0005681	spliceosomal complex	5.68063e-05	0.00912687	Luc7l2/Rnpc3/Prpf39/Ddx39b/Syncrip/Hnrnph1/Ddx5/Sf3b1/Lsm7/Prpf40a/Cwc15/Cwf19l2/Ptbp2/Wbp11/Prpf40b/Sf3b4
		DOWN	MF	GO:0005200	structural constituent of cytoskeleton	4.34958e-06	0.00124448	Tubb4a/Tubb2b/Plec/Tubb2a/Tubb5/Tubg2/Tubb4b
			MF	GO:0005198	structural molecule activity	6.39834e-06	0.00124448	Rpl29/Tubb4a/Rps10/Tubb2b/Plec/Tubb2a/Bfsp2/Tubb5/Rpl21/Col12a1/Ltbp4/Tubg2/Col4a2/Rps7/Stx2/Tubb4b/Rpl28/Fbln1
			CC	GO:0045171	intercellular bridge	0.000198516	0.0360393	Tubb4a/Tubb2b/Nisch/Tubb2a/Tubb5/Tubb4b
			CC	GO:0005874	microtubule	0.000272615	0.0360393	Dync1h1/Tubb4a/Tubb2b/Kifc2/Golga2/Dctn2/Tubb2a/Tmem214/Tubb5/Tubg2/Tubgcp6/Tubb4b/Arfgef2/Hid1
			CC	GO:0043209	myelin sheath	0.000303702	0.0360393	Gapdh/Mif/Tubb4a/Gpi1/Plec/Syn1/Tufm/Nfasc/Atp1a3/Tubb4b
		UP	BP	GO:0006397	mRNA processing	3.86338e-08	9.2412e-05	Rbm26/Cdc73/Zfp326/Luc7l2/Fmr1/Xrn2/Tia1/Srsf7/Rnpc3/Prpf39/Wdr33/Thoc2/Syncrip/Hnrnph1/Ddx5/Rbm39/Sf3b1/Prpf40a/Cwc15/Cwf19l2/Papolg/Ptbp2/Ramac/Srsf3/Srsf10
			BP	GO:0008380	RNA splicing	1.74445e-06	0.00208636	Zfp326/Luc7l2/Clk4/Fmr1/Tia1/Srsf7/Rnpc3/Prpf39/Thoc2/Syncrip/Hnrnph1/Ddx5/Rbm39/Sf3b1/Prpf40a/Rbm12b2/Cwc15/Cwf19l2/Ptbp2/Srsf3/Srsf10
			BP	GO:0000375	RNA splicing, via transesterification reactions	1.8269e-05	0.00858948	Luc7l2/Fmr1/Tia1/Srsf7/Rnpc3/Prpf39/Ddx5/Rbm39/Sf3b1/Prpf40a/Cwc15/Cwf19l2/Ptbp2/Srsf3/Srsf10
			BP	GO:0000377	lariat RNA biosynthesis	1.8269e-05	0.00858948	Luc7l2/Fmr1/Tia1/Srsf7/Rnpc3/Prpf39/Ddx5/Rbm39/Sf3b1/Prpf40a/Cwc15/Cwf19l2/Ptbp2/Srsf3/Srsf10
			BP	GO:0000398	mRNA splicing, via spliceosome	1.8269e-05	0.00858948	Luc7l2/Fmr1/Tia1/Srsf7/Rnpc3/Prpf39/Ddx5/Rbm39/Sf3b1/Prpf40a/Cwc15/Cwf19l2/Ptbp2/Srsf3/Srsf10
			BP	GO:0043484	regulation of RNA splicing	2.15455e-05	0.00858948	Zfp326/Clk4/Fmr1/Tia1/Srsf7/Hnrnph1/Ddx5/Rbm39/Rbm12b2/Ptbp2/Srsf3/Srsf10
			CC	GO:0071004	U2-type prespliceosome	6.57191e-05	0.0123552	Luc7l2/Prpf39/Sf3b1/Prpf40a
			CC	GO:0071010	prespliceosome	6.57191e-05	0.0123552	Luc7l2/Prpf39/Sf3b1/Prpf40a
			MF	GO:0003730	mRNA 3'-UTR binding	9.41836e-05	0.0435128	Hnrnpd/Tial1/Fmr1/Tia1/Boll/Pum2/Syncrip/Ddx5
			BP	GO:1903311	regulation of mRNA metabolic process	0.000144162	0.0492622	Hnrnpd/Cdc73/Fmr1/Cnot6/Tia1/Srsf7/Boll/Pum2/Syncrip/Ddx5/Rbm39/Cnot7/Srsf3/Srsf10
			CC	GO:0005681	spliceosomal complex	0.000167161	0.0209508	Luc7l2/Rnpc3/Prpf39/Syncrip/Hnrnph1/Ddx5/Sf3b1/Prpf40a/Cwc15/Cwf19l2/Ptbp2
			CC	GO:0005845	mRNA cap binding complex	0.00050153	0.0377151	Fmr1/Eif4e/Ramac
			CC	GO:0034518	RNA cap binding complex	0.00050153	0.0377151	Fmr1/Eif4e/Ramac
